# Privatization of biofilm matrix in structurally heterogeneous biofilms

**DOI:** 10.1101/742593

**Authors:** Simon B. Otto, Marivic Martin, Daniel Schäfer, Raimo Hartmann, Knut Drescher, Susanne Brix, Anna Dragoš, Ákos T. Kovács

**Affiliations:** Bacterial Interactions and Evolution Group, Department of Biotechnology and Biomedicine, Technical University of Denmark, 2800 Kongens Lyngby, Denmark; Terrestrial Biofilms Group, Institute of Microbiology, Friedrich Schiller University Jena, 07743 Jena, Germany; Max Planck Institute for Terrestrial Microbiology, 35043 Marburg, Germany; Department of Physics, Philipps-Universität Marburg, 35037 Marburg, Germany; Disease Systems Immunology Group, Department of Biotechnology and Biomedicine, Technical University of Denmark, 2800 Kongens Lyngby, Denmark

**Keywords:** *Bacillus subtilis*, biofilm, phenotypic heterogeneity, structural heterogeneity, exopolysaccharide

## Abstract

The self-produced biofilm provides beneficial protection for the enclosed cells, but the costly production of matrix components makes producer cells susceptible to cheating by non-producing individuals. Despite detrimental effects of non-producers, biofilms can be heterogeneous, with isogenic non-producers being a natural consequence of phenotypic differentiation processes. For instance, in *Bacillus subtilis* biofilm cells differ in the two major matrix components production, the amyloid fiber protein TasA and exopolysaccharides (EPS), demonstrating different expression levels of corresponding matrix genes. This raises questions regarding matrix gene expression dynamics during biofilm development and the impact of phenotypic non-producers on biofilm robustness. Here, we show that biofilms are structurally heterogeneous and can be separated into strongly and weakly associated clusters. We reveal that spatiotemporal changes in structural heterogeneity correlate with matrix gene expression, with TasA playing a key role in biofilm integrity and timing of development. We show that the matrix remains partially privatized by the producer subpopulation, where cells tightly stick together even when exposed to shear stress. Our results support previous findings on the existence of ‘weak points’ in seemingly robust biofilms as well as on the key role of linkage proteins in biofilm formation. Furthermore, we provide a starting point for investigating the privatization of common goods within isogenic populations.

**IMPORTANCE:** Biofilms are communities of bacteria protected by a self-produced extracellular matrix. The detrimental effects of non-producing individuals on biofilm development raises questions about the dynamics between community members, especially when isogenic non-producers exist within wild-type populations. We asked ourselves whether phenotypic non-producers impact biofilm robustness, and where and when this heterogeneity of matrix gene expression occurs. Based on our results we propose that the matrix remains partly privatized by the producing subpopulation, since producing cells stick together when exposed to shear stress. The important role of linkage proteins in robustness and development of the structurally heterogeneous biofilm provides an entry into studying the privatization of common goods within isogenic populations.
