## Supplementary material for "Privatization of biofilm matrix in structurally heterogeneous biofilms": Dataset S1

### Sheet: Peps-GFP
	Gauss fitting					Multiple peak fit								12h	16h	20h	24h	36h	40h	44h	48h		12h	16h	20h	24h	36h	40h	44h	48h
		Peps-GFP	Adj.R.Sq					Mean	Area	Adj.R.Sq			Mean									Area
		12h_1	0.42702			12h_1	peak 1	298.354	0.523792	0.9519			Peaks1	298.354	311.058	413.567	434.058	312.631	327.845	396.099	344.339		0.523792	0.2791	0.397171	0.985698	0.54437	0.586329	0.670949	0.60213
		12h_2	0.98751				peak 2	585.009	0.476208					286.332	289.931	385.614	433.982	402.423	338.097	363.867	355.04		0.772215	0.366285	0.372262	0.984351	0.994102	0.584701	0.481918	0.584163
		12h_3	0.98578			12h_2	peak 1	286.332	0.772215	0.99256				286.964	286.631	384.123	426.737	418.378	335.023	368.426	352.129		0.844791	0.385965	0.386151	0.991992	0.996257	0.567739	0.551146	0.605641
		16h_1	0.87451				peak 2	496.498	0.227785				AVE	290.55	295.873	394.434	431.592	377.811	333.655	376.131	350.502	AVE	0.713599	0.343784	0.385195	0.987347	0.84491	0.57959	0.568004	0.597312	#DIV/0!
		16h_2	0.66924			12h_3	peak 1	286.964	0.844791	0.9944
		16h_3	0.4513				peak 2	507.589	0.155209				Peaks2	585.009	556.368	616.898	652.061	670.714	665.884	678.101	645.254		0.476208	0.7209	0.602829	0.0143024	0.45563	0.413671	0.329051	0.39787
		20h_1	0.89723											496.498	529.678	614.532	652.061	729.479	672.327	632.435	653.371		0.227785	0.633715	0.627738	0.0156495	0.00589799	0.415299	0.518082	0.415837
		20h_2	0.8736			16h_1	peak 1	311.058	0.2791	0.98382				507.589	521.69	615.784	650.065	723.805	671.225	664.59	637.338		0.155209	0.614035	0.613849	0.00800836	0.00374329	0.432261	0.448854	0.394359
		20h_3	0.87022				peak 2	556.368	0.7209				AVE	529.699	535.912	615.738	651.396	707.999	669.812	658.375	645.321	AVE	0.286401	0.656216	0.614805	0.0126534	0.15509	0.42041	0.431996	0.402688	#DIV/0!
		24h_1	0.88141			16h_2	peak 1	289.931	0.366285	0.95261
		24h_2	0.85002				peak 2	529.678	0.633715
		24h_3	0.86737			16h_3	peak 1	286.631	0.385965	0.96897
		36h_1	0.74865				peak 2	521.69	0.614035
		36h_2	0.61615										ANOVA Tukey on Mean Peps-GFP fluorescence
		36h_3	0.68418			20h_1	peak 1	413.567	0.397171	0.99057				WT	12h_p1	16h_p1	20h_p1	24h_p1	36h_p1	40h_p1	44h_p1	48h_p1	12h_p2	16h_p2	20h_p2	24h_p2	36h_p2	40h_p2	44h_p2	48h_p2
		40h_1	0.78311				peak 2	616.898	0.602829								2.52744e-06	1.728e-07	2.49159e-05	0.01005	3.143e-05	0.00108	0	0	0	0	0	0	0	0	WT
		40h_2	0.69024			20h_2	peak 1	385.614	0.372262	0.99092							0.000319746	1.05237e-06	0.00398		0.0051		6.54952e-09	5.47086e-09	0	0	0	0	0	0	12h_p1
		40h_3	-0.10714				peak 2	614.532	0.627738								0.000724127	2.35487e-06	0.00866		0.01101		7.45676e-09	6.39637e-09	0	0	0	0	0	0	16h_p1
		44h_1	0.86817			20h_3	peak 1	384.123	0.386151	0.98998													2.52467e-06	9.85475e-07	9.53144e-09	0	0	0	0	4.49428e-09	20h_p1
		44h_2	0.85024				peak 2	615.784	0.613849											0.000796572		0.00977	0.000776221	0.000299014	2.29916e-07	9.7743e-09	0	6.70907e-09	8.63659e-09	1.07525e-08	24h_p1
		44h_3	0.76822																				3.09062e-07	2.05862e-07	6.75913e-09	0	0	0	0	0	36h_p1
		48h_1	0.85239			24h_1	peak 1	434.058	0.985698	0.96874													2.50578e-07	8.31238e-08	0	0	0	0	0	0	40h_p1
		48h_2	0.73365				peak 2	652.061	0.0143024														2.65201e-07	1.89475e-07	6.47069e-09	0	0	0	0	0	44h_p1
		48h_3	0.82949			24h_2	peak 1	433.982	0.984351	0.96874													2.19971e-07	6.16415e-07	0	0	0	0	0	0	48h_p1
							peak 2	652.061	0.0156495																0.00476	2.03567e-05	2.18292e-07	1.21125e-06	6.94669e-06	5.20974e-05	12h_p2
		WT_non labelled		Mean		24h_3	peak 1	426.737	0.991992	0.95079															0.01171	5.32245e-05	1.66918e-07	3.11929e-06	1.80844e-05	0.000136237	16h_p2
			0.98335	244.911			peak 2	650.065	0.00800836																		0.00189				20h_p2
			0.98096	241.513																											24h_p2
						36h_1	peak 1	312.631	0.54437	0.90627																					36h_p2
							peak 2	670.714	0.45563																						40h_p2
						36h_2	peak 1	402.423	0.994102	0.89393																					44h_p2
							peak 2	729.479	0.00589799																						48h_p2
						36h_3	peak 1	418.378	0.996257	0.89683			ANOVA Tukey on % Area
							peak 2	723.805	0.00374329						12h_p1	16h_p1	20h_p1	24h_p1	36h_p1	40h_p1	44h_p1	48h_p1
																0.02245							12h_p1
						40h_1	peak 1	327.845	0.586329	0.95651								9.92916e-05	0.00155				16h_p1
							peak 2	665.884	0.413671									0.000215068	0.00358				20h_p1
						40h_2	peak 1	338.097	0.584701	0.95612										0.01035	0.00817	0.01488	24h_p1
							peak 2	672.327	0.415299														36h_p1
						40h_3	peak 1	335.023	0.567739	0.93302													40h_p1
							peak 2	671.225	0.432261														44h_p1
																							48h_p1
						44h_1	peak 1	396.099	0.670949	0.98287
							peak 2	678.101	0.329051
						44h_2	peak 1	363.867	0.481918	0.97941
							peak 2	632.435	0.518082
						44h_3	peak 1	368.426	0.551146	0.97573
							peak 2	664.59	0.448854
						48h_1	peak 1	344.339	0.60213	0.98285
							peak 2	645.254	0.39787
						48h_2	peak 1	355.04	0.584163	0.97167
							peak 2	653.371	0.415837
						48h_3	peak 1	352.129	0.605641	0.9854
							peak 2	637.338	0.394359

### Sheet: PtapA-GFP
	Gauss fitting					Multiple peak fit
		PtapA-GFP	Adj.R.Sq					Mean	Area	Adj.R.Sq			Mean	12h	16h	20h	24h	36h	40h	44h	48h		Area	12h	16h	20h	24h	36h	40h	44h	48h
		12h_1	0.73223			12h_1	peak 1	310.296	0.625559	0.98982			Peaks1	310.296	362.779	413.984	422.009	340.278	354.851	350.547	332.66			0.625559	0.386448	0.34529	0.424052	0.648392	0.566276	0.551873	0.695723
		12h_2	0.96496				peak 2	485.995	0.374441					286.181	319.287	172.605	397.322	325.585	366.301	362.571	341.639			0.740535	0.330516	-0.0649017	0.373778	0.620517	0.578045	0.56989	0.658229
		12h_3	0.97152			12h_2	peak 1	286.181	0.740535	0.99023				299.466	304.854	171.001	423.64	320.284	361.936	358.178	341.045			0.859047	0.302075	-0.0476414	0.467309	0.585425	0.614799	0.524663	0.629339
		16h_1	0.9088				peak 2	424.21	0.259465				AVE	298.647	328.973	252.53	414.324	328.716	361.029	357.099	338.448		AVE	0.741714	0.33968	0.0775823	0.421713	0.618111	0.586374	0.548808	0.661097
		16h_2	0.83827			12h_3	peak 1	299.466	0.859047	0.99588
		16h_3	0.83943				peak 2	462.15	0.140953
		20h_1	0.92964
		20h_2	0.94023			16h_1	peak 1	362.779	0.386448	0.99283			Peaks2	485.995	511.753	539.82	555.518	543.577	546.639	532.863	520.095			0.374441	0.613552	0.65471	0.575948	0.351608	0.433724	0.448127	0.304277
		20h_3	0.95897				peak 2	511.753	0.613552					424.21	483.73	515.971	553.918	533.889	548.189	539.312	526.283			0.259465	0.669484	1.0649	0.626222	0.379483	0.421955	0.43011	0.341771
		24h_1	0.914			16h_2	peak 1	319.287	0.330516	0.99055				462.15	472.28	515.694	557.193	533.449	548.899	547.231	524.336			0.140953	0.697925	1.04764	0.532691	0.414575	0.385201	0.475337	0.370661
		24h_2	0.90316				peak 2	483.73	0.669484				AVE	457.452	489.254	523.828	555.543	536.972	547.909	539.802	523.572		AVE	0.258286	0.66032	0.922418	0.578287	0.381889	0.413626	0.451192	0.338903
		24h_3	0.89517			16h_3	peak 1	304.854	0.302075	0.9952
		36h_1	0.80962				peak 2	472.28	0.697925
		36h_2	0.75299
		36h_3	0.72492			20h_1	peak 1	413.984	0.34529	0.99685
		40h_1	0.8164				peak 2	539.82	0.65471
		40h_2	0.82			20h_2	peak 1	172.605	-0.0649017	0.93682			ANOVA Tukey on Mean PtapA-GFP fluorescence
		40h_3	0.83187				peak 2	515.971	1.0649					WT	12h_p1	16h_p1	20h_p1	24h_p1	36h_p1	40h_p1	44h_p1	48h_p1	12h_p2	16h_p2	20h_p2	24h_p2	36h_p2	40h_p2	44h_p2	48h_p2
		44h_1	0.90149			20h_3	peak 1	171.001	-0.0476414	0.95632								0.00158					4.20531e-05	2.90208e-06	2.72539e-07	1.69007e-07	1.84285e-07	1.78312e-07	1.97708e-07	2.75938e-07	WT
		44h_2	0.93004				peak 2	515.694	1.04764									0.04117					0.000923945	4.62832e-05	1.80266e-06	1.83719e-07	6.19911e-07	3.0007e-07	5.03482e-07	1.84624e-06	12h_p1
		44h_3	0.89964																				0.01422	0.000805124	3.09863e-05	1.58449e-06	8.98471e-06	3.22533e-06	6.88828e-06	3.17471e-05	16h_p1
		48h_1	0.84231			24h_1	peak 1	422.009	0.424052	0.99383								0.000699142					1.19966e-05	7.01189e-07	1.80766e-07	6.13667e-07	1.65308e-07	2.22211e-07	2.96315e-07	1.81285e-07	20h_p1
		48h_2	0.8084				peak 2	555.518	0.575948																	0.00463	0.0233	0.00913	0.01837		24h_p1
		48h_3	0.80708			24h_2	peak 1	397.322	0.373778	0.99501													0.01391	0.000786006	3.02419e-05	1.52826e-06	8.76988e-06	3.14866e-06	6.72378e-06	3.09844e-05	36h_p1
							peak 2	553.918	0.626222															0.01453	0.000636437	3.20024e-05	0.000185004	6.58499e-05	0.00014164	0.000651915	40h_p1
						24h_3	peak 1	423.64	0.467309	0.99093														0.01034	0.000440342	2.2084e-05	0.000127653	4.54021e-05	9.77101e-05	0.00045109	44h_p1
							peak 2	557.193	0.532691														0.03147	0.00194	7.58743e-05	3.8276e-06	2.19198e-05	7.83196e-06	1.67864e-05	7.77389e-05	48h_p1
																															12h_p2
						36h_1	peak 1	340.278	0.648392	0.98521																					16h_p2
							peak 2	543.577	0.351608																						20h_p2
						36h_2	peak 1	325.585	0.620517	0.98439																					24h_p2
							peak 2	533.889	0.379483																						36h_p2
						36h_3	peak 1	320.284	0.585425	0.97569																					40h_p2
							peak 2	533.449	0.414575																						44h_p2
																															48h_p2
						40h_1	peak 1	354.851	0.566276	0.98876
							peak 2	546.639	0.433724
						40h_2	peak 1	366.301	0.578045	0.98972			ANOVA Tukey on % Area
							peak 2	548.189	0.421955					12h_p1	16h_p1	20h_p1	24h_p1	36h_p1	40h_p1	44h_p1	48h_p1
						40h_3	peak 1	361.936	0.614799	0.99251					0.02245							12h_p1
							peak 2	548.899	0.385201								9.92916e-05	0.00155				16h_p1
																	0.000215068	0.00358				20h_p1
						44h_1	peak 1	350.547	0.551873	0.9896									0.01035	0.00817	0.01488	24h_p1
							peak 2	532.863	0.448127													36h_p1
						44h_2	peak 1	362.571	0.56989	0.99156												40h_p1
							peak 2	539.312	0.43011													44h_p1
						44h_3	peak 1	358.178	0.524663	0.98898												48h_p1
							peak 2	547.231	0.475337
						48h_1	peak 1	332.66	0.695723	0.99597
							peak 2	520.095	0.304277
						48h_2	peak 1	341.639	0.658229	0.99526
							peak 2	526.283	0.341771
						48h_3	peak 1	341.045	0.629339	0.99493
							peak 2	524.336	0.370661

### Sheet: robust vs fragile
	Gauss fitting
			Adj.R.Sq										eps rob24h	eps fra24h	tasA rob24h	tasA fra 24h	eps rob36h	eps fra36h	tasA rob36h	tasA fra 36h	eps rob48h	eps fra48h	tasA rob48h	tasA fra 48h					eps rob24h	eps fra24h	tasA rob24h	tasA fra 24h	eps rob36h	eps fra36h	tasA rob36h	tasA fra 36h	eps rob48h	eps fra48h	tasA rob48h	tasA fra 48h
		eps_rob1_24h	0.94448			eps_rob1_24h	peak 1	429.076	0.959238	0.97301		Peaks1	429.076	313.552	438.605	390.988	398.993	288.644	347.733	320.152	336.472	320.36	342.715	314.167				Peaks1	0.959238	0.528201	0.652777	0.53771	0.644436	0.161225	0.685495	0.453837	0.348484	0.220537	0.531063	0.428055
		eps_rob2_24h	0.93495				peak 2	612.346	0.0407619				433.564	331.003	408.929	392.857	386.213	270.565	362.312	313.302	335.907	317.785	337.944	315.168					0.942385	0.594127	0.575246	0.530286	0.631149	0.122828	0.567179	0.439616	0.387029	0.221687	0.470383	0.429599
		eps_rob3_24h	0.95053			eps_rob2_24h	peak 1	433.564	0.942385	0.97161			303.195	322.341	434.163	380.23	398.268	301.533	387.847	320.457	337.774	315.46	341.045	316.306					0.500458	0.536612	0.61647	0.538744	0.646302	0.568083	0.565901	0.452436	0.388517	0.110664	0.488126	0.439582
		eps_frag1_24h	0.84412				peak 2	610.682	0.0576146			AVE	388.612	322.298	427.233	388.025	394.491	286.914	365.964	317.97	336.717	317.868	340.568	315.214				AVE	0.800694	0.55298	0.614831	0.53558	0.640629	0.284045	0.606192	0.44863	0.374677	0.184296	0.496524	0.432412
		eps_frag2_24h	0.85479			eps_rob3_24h	peak 1	303.195	0.500458	0.95838
		eps_frag3_24h	0.87748				peak 2	612.346	0.499542
		tasA_rob1_24h	0.97002			eps_frag1_24h	peak 1	313.552	0.528201	0.95927
		tasA_rob2_24h	0.9749				peak 2	600.898	0.471799			Peaks2	612.346	600.898	538.078	542.688	661.198	636.667	546.293	512.914	608.02	602.29	536.428	481.99				Peaks2	0.0407619	0.471799	0.347223	0.46229	0.355564	0.838775	0.314505	0.546163	0.651516	0.779463	0.468937	0.571945
		tasA_rob3_24h	0.96767			eps_frag2_24h	peak 1	331.003	0.594127	0.95539			610.682	600.752	530.528	541.539	661.196	645.884	536.787	486.871	631.727	612.324	527.548	477.299					0.0576146	0.405873	0.424754	0.469714	0.368851	0.877172	0.432821	0.560384	0.612971	0.778313	0.529617	0.570401
		tasA_frag1_24h	0.94232				peak 2	600.752	0.405873				612.346	607.892	537.762	539.249	659.971	675.528	549.473	503.501	628.2	595.173	526.192	462.042					0.499542	0.463388	0.38353	0.461256	0.353698	0.431917	0.434099	0.547564	0.611483	0.889336	0.511874	0.560418
		tasA_frag2_24h	0.95072			eps_frag3_24h	peak 1	322.341	0.536612	0.96587		AVE	611.791	603.18	535.456	541.158	660.788	652.693	544.184	501.095	622.649	603.262	530.056	473.777				AVE	0.199306	0.44702	0.385169	0.46442	0.359371	0.715955	0.393808	0.55137	0.625323	0.815704	0.503476	0.567588
		tasA_frag3_24h	0.94522				peak 2	607.892	0.463388
		eps_rob1_36h	0.76037			tasA_rob1_24h	peak 1	438.605	0.652777	0.99792
		eps_rob2_36h	0.67262				peak 2	538.078	0.347223
		eps_rob3_36h	0.73838			tasA_rob2_24h	peak 1	408.929	0.575246	0.99836		ANOVA Tukey on Mean PtapA-GFP fluorescence
		eps_frag1_36h	0.71841				peak 2	530.528	0.424754				eps rob24h_p1	eps fra24h_p1	tasA rob24h_p1	tasA fra 24h_p1	eps rob36h_p1	eps fra36h_p1	tasA rob36h_p1	tasA fra 36h_p1	eps rob48h_p1	eps fra48h_p1	tasA rob48h_p1	tasA fra 48h_p1	eps rob24h_p2	eps fra24h_p2	tasA rob24h_p2	tasA fra 24h_p2	eps rob36h_p2	eps fra36h_p2	tasA rob36h_p2	tasA fra 36h_p2	eps rob48h_p2	eps fra48h_p2	tasA rob48h_p2	tasA fra 48h_p2
		eps_frag2_36h	0.66346			tasA_rob3_24h	peak 1	434.163	0.61647	0.99746				0.00683				2.02161e-06		0.00271		0.00265		0.00148	0	0	0	0	1.48083e-07	5.97094e-07	0	2.06079e-06	0	2.03958e-07	0	0.000100407	eps rob24h_p1
		eps_frag3_36h	0.70836				peak 2	537.762	0.38353						1.19933e-06	0.00771	0.00193								3.74963e-08	2.03776e-07	0	0	0	0	0	0	4.20396e-08	0	0	0	eps fra24h_p1
		tasA_rob1_36h	0.79183			tasA_frag1_24h	peak 1	390.988	0.53771	0.99714								0	0.01901	1.10339e-06	2.84493e-05	1.09761e-06	7.06348e-05	9.98488e-07	0	0	6.48326e-07	1.88945e-07	0	0	1.31157e-07	0.00133	0	0	1.64513e-06		tasA rob24h_p1
		tasA_rob2_36h	0.90088				peak 2	542.688	0.46229									2.31763e-06		0.00308		0.00301		0.00169	0	0	0	0	1.49392e-07	7.79567e-07	0	2.06658e-06	0	0	0	8.75095e-05	tasA fra 24h_p1
		tasA_rob3_36h	0.9461			tasA_frag2_24h	peak 1	392.857	0.530286	0.99926								7.13462e-07		0.000735585	0.03711	0.000718785		0.000392894	0	0	0	0	1.34693e-07	0	0	9.14879e-07	0	0	0	0.000392146	eps rob36h_p1
		tasA_frag1_36h	0.87363				peak 2	541.539	0.469714										0.000413911						0	0	0	1.973e-06	0	0	0	0	0	0	0	0	eps fra36h_p1
		tasA_frag2_36h	0.87655			tasA_frag3_24h	peak 1	380.23	0.538744	0.99821															0	0	0	0	3.97794e-08	3.62727e-08	0	0	0	3.56253e-08	0	6.88425e-07	tasA rob36h_p1
		tasA_frag3_36h	0.81977				peak 2	539.249	0.461256																3.93574e-08	3.55881e-08	0	0	0	0	0	0	4.37354e-08	1.35268e-07	0	0	tasA fra 36h_p1
		eps_rob1_48h	0.69087			eps_rob1_36h	peak 1	398.993	0.644436	0.96658															1.90587e-07	1.35078e-07	0	0	0	0	0	0	3.59144e-08	3.56716e-08	0	0	eps rob48h_p1
		eps_rob2_48h	0.54971				peak 2	661.198	0.355564																3.94005e-08	3.56344e-08	0	0	0	0	0	0	4.37747e-08	5.87745e-07	0	0	eps fra48h_p1
		eps_rob3_48h	0.53123			eps_rob2_36h	peak 1	386.213	0.631149	0.96997															1.45945e-07	5.8719e-07	0	0	0	4.65037e-08	0	0	2.06421e-07	3.68602e-08	0	0	tasA rob48h_p1
		eps_frag1_48h	0.95161				peak 2	661.196	0.368851																4.05079e-08	3.68239e-08	0	0	0	0	0	0	4.4782e-08		0	0	tasA fra 48h_p1
		eps_frag2_48h	0.94385			eps_rob3_36h	peak 1	398.268	0.646302	0.976																	0.000767057	0.00272		0.45609	0.0052	1.03661e-06			0.000223089	0	eps rob24h_p2
		eps_frag3_48h	0.95615				peak 2	659.971	0.353698																		0.00507	0.01638	0.03827	0.15126	0.0295	1.93084e-06		0.00498	0.00157	0	eps fra24h_p2
		tasA_rob1_48h	0.74526			eps_frag1_36h	peak 1	288.644	0.161225	0.90223																			5.94395e-09	1.2799e-07			6.23747e-05	0.01612		0.01754	tasA rob24h_p2
		tasA_rob2_48h	0.7574				peak 2	636.667	0.838775																				1.08796e-07	1.01024e-06			0.000236092	0.03886		0.00545	tasA fra 24h_p2
		tasA_rob3_48h	0.78917			eps_frag2_36h	peak 1	270.565	0.122828	0.87853																					1.35336e-07	0			0	0	eps rob36h_p2
		tasA_frag1_48h	0.97001				peak 2	645.884	0.877172																						6.22792e-07	0	0.000473084		1.35913e-08	0	eps fra36h_p2
		tasA_frag2_48h	0.96871			eps_frag3_36h	peak 1	301.533	0.568083	0.78891		ANOVA Tukey on % Area																					1.80619e-08	0.02904		0.00285	tasA rob36h_p2
		tasA_frag3_48h	0.97791				peak 2	675.528	0.431917				eps rob24h_p1	eps fra24h_p1	tasA rob24h_p1	tasA fra 24h_p1	eps rob36h_p1	eps fra36h_p1	tasA rob36h_p1	tasA fra 36h_p1	eps rob48h_p1	eps fra48h_p1	tasA rob48h_p1	tasA fra48h_p1									0	1.89649e-06			tasA fra 36h_p2
						tasA_rob1_36h	peak 1	347.733	0.685495	0.98374				0.00683				2.02161e-06		0.00271		0.00265		0.00148	eps rob24h_p1										1.73634e-05	0	eps rob48h_p2
							peak 2	546.293	0.314505						1.19933e-06	0.00771	0.00193								eps fra24h_p1										0.00154	0	eps fra48h_p2
						tasA_rob2_36h	peak 1	362.312	0.567179	0.99229								0	0.01901	1.10339e-06	2.84493e-05	1.09761e-06	7.06348e-05	9.98488e-07	tasA rob24h_p1											0.04881	tasA rob48h_p2
							peak 2	536.787	0.432821									2.31763e-06		0.00308		0.00301		0.00169	tasA fra 24h_p1												tasA fra 48h_p2
						tasA_rob3_36h	peak 1	387.847	0.565901	0.99732								7.13462e-07		0.000735585	0.03711	0.000718785		0.000392894	eps rob36h_p1
							peak 2	549.473	0.434099										0.000413911						eps fra36h_p1
						tasA_frag1_36h	peak 1	320.152	0.453837	0.98389															tasA rob36h_p1
							peak 2	512.914	0.546163																tasA fra 36h_p1
						tasA_frag2_36h	peak 1	313.302	0.439616	0.97856															eps rob48h_p1
							peak 2	486.871	0.560384																eps fra48h_p1
						tasA_frag3_36h	peak 1	320.457	0.452436	0.97844															tasA rob48h_p1
							peak 2	503.501	0.547564																tasA fra 48h_p1
						eps_rob1_48h	peak 1	336.472	0.348484	0.9788
							peak 2	608.02	0.651516
						eps_rob2_48h	peak 1	335.907	0.387029	0.96219
							peak 2	631.727	0.612971
						eps_rob3_48h	peak 1	337.774	0.388517	0.96172
							peak 2	628.2	0.611483
						eps_frag1_48h	peak 1	320.36	0.220537	0.98823
							peak 2	602.29	0.779463
						eps_frag2_48h	peak 1	317.785	0.221687	0.98273
							peak 2	612.324	0.778313
						eps_frag3_48h	peak 1	315.46	0.110664	0.98506
							peak 2	595.173	0.889336
						tasA_rob1_48h	peak 1	342.715	0.531063	0.97849
							peak 2	536.428	0.468937
						tasA_rob2_48h	peak 1	337.944	0.470383	0.98394
							peak 2	527.548	0.529617
						tasA_rob3_48h	peak 1	341.045	0.488126	0.97958
							peak 2	526.192	0.511874
						tasA_frag1_48h	peak 1	314.167	0.428055	0.99589
							peak 2	481.99	0.571945
						tasA_frag2_48h	peak 1	315.168	0.429599	0.99455
							peak 2	477.299	0.570401
						tasA_frag3_48h	peak 1	316.306	0.439582	0.99535
							peak 2	462.042	0.560418

### Sheet: development timing
Two way ANOVA
	PELLICLE												LIQUID
	Time effect	MeanDiff	SEM	q Value	Prob	Alpha	Sig	LCL	UCL				Time effect	MeanDiff	SEM	q Value	Prob	Alpha	Sig	LCL	UCL
	27 24	118475000	148104000	1.13129	0.92908	0.05	0	-304525000	541475000				5 3	2586110	6716140	0.54456	0.99993	0.05	0	-18458200	23630400
	30 24	201553000	148104000	1.92458	0.65552	0.05	0	-221447000	624552000				12 3	14134700	6716140	2.97634	0.4232	0.05	0	-6909550	35179000
	30 27	83077800	148104000	0.79329	0.97991	0.05	0	-339922000	506077000				12 5	11548600	6716140	2.43178	0.67474	0.05	0	-9495660	32592900
	36 24	798075000	148104000	7.62063	3.23998e-05	0.05	1	375075000	1221070000				24 3	18834700	6716140	3.96602	0.11201	0.05	0	-2209550	39879000
	36 27	679600000	148104000	6.48934	0.000399584	0.05	1	256600000	1102600000				24 5	16248600	6716140	3.42146	0.25002	0.05	0	-4795660	37292900
	36 30	596522000	148104000	5.69605	0.00216	0.05	1	173523000	1019520000				24 12	4700000	6716140	0.98968	0.99672	0.05	0	-16344300	25744300
	48 24	1794020000	148104000	17.1307	0	0.05	1	1371020000	2217020000				27 3	33594400	6716140	7.07396	0.000122361	0.05	1	12550200	54638700
	48 27	1675540000	148104000	15.9994	0	0.05	1	1252540000	2098540000				27 5	31008300	6716140	6.52941	0.000488689	0.05	1	9964060	52052600
	48 30	1592470000	148104000	15.2061	0	0.05	1	1169470000	2015470000				27 12	19459700	6716140	4.09762	0.0901	0.05	0	-1584550	40504000
	48 36	995944000	148104000	9.51004	4.71385e-07	0.05	1	572945000	1418940000				27 24	14759700	6716140	3.10795	0.36698	0.05	0	-6284550	35804000
													30 3	45780600	6716140	9.63998	1.65519e-07	0.05	1	24736300	66824800
													30 5	43194400	6716140	9.09543	5.65109e-07	0.05	1	22150200	64238700
													30 12	31645800	6716140	6.66364	0.000349165	0.05	1	10601600	52690100
													30 24	26945800	6716140	5.67397	0.00378	0.05	1	5901560	47990100
	Mutant effect	MeanDiff	SEM	q Value	Prob	Alpha	Sig	LCL	UCL				30 27	12186100	6716140	2.56602	0.61283	0.05	0	-8858160	33230400
	tasA eps	43808900	132469000	0.4677	0.98733	0.05	0	-311262000	398880000				36 3	27533300	6716140	5.79768	0.00285	0.05	1	6489060	48577600
	epstasA eps	994671000	132469000	10.6189	0	0.05	1	639600000	1349740000				36 5	24947200	6716140	5.25312	0.00963	0.05	1	3902950	45991500
	epstasA tasA	950862000	132469000	10.1513	4.07043e-08	0.05	1	595791000	1305930000				36 12	13398600	6716140	2.82134	0.49328	0.05	0	-7645660	34442900
	none eps	449384000	132469000	4.79756	0.00822	0.05	1	94313200	804456000				36 24	8698610	6716140	1.83166	0.89736	0.05	0	-12345700	29742900
	none tasA	405576000	132469000	4.32986	0.01969	0.05	1	50504300	760647000				36 27	-6061110	6716140	1.27628	0.98479	0.05	0	-27105400	14983200
	none epstasA	-545287000	132469000	5.8214	0.00104	0.05	1	-900358000	-190215000				36 30	-18247200	6716140	3.84231	0.13634	0.05	0	-39291500	2797050
													48 3	24486100	6716140	5.15602	0.01185	0.05	1	3441840	45530400
													48 5	21900000	6716140	4.61147	0.03564	0.05	1	855731	42944300
													48 12	10351400	6716140	2.17969	0.7822	0.05	0	-10692900	31395700
													48 24	5651390	6716140	1.19001	0.98991	0.05	0	-15392900	26695700
													48 27	-9108330	6716140	1.91794	0.87317	0.05	0	-30152600	11935900
Time effect	mutant	time	Mutant effect	MeanDiff	SEM	q Value	Prob	Alpha	Sig	LCL	UCL		48 30	-21294400	6716140	4.48396	0.04535	0.05	1	-42338700	-250176
24	tasA	24	eps	-91311100	296209000	0.43595	1	0.05	0	-1213450000	1030830000		48 36	-3047220	6716140	0.64165	0.9998	0.05	0	-24091500	17997000
24	epstasA	24	eps	28755600	296209000	0.13729	1	0.05	0	-1093380000	1150890000
24	epstasA	24	tasA	120067000	296209000	0.57324	1	0.05	0	-1002070000	1242200000
24	none	24	eps	-108967000	296209000	0.52025	1	0.05	0	-1231100000	1013170000
24	none	24	tasA	-17655600	296209000	0.08429	1	0.05	0	-1139790000	1104480000		Mutant effect	MeanDiff	SEM	q Value	Prob	Alpha	Sig	LCL	UCL
24	none	24	epstasA	-137722000	296209000	0.65754	1	0.05	0	-1259860000	984415000		tasA eps	5466670	4749030	1.62792	0.6595	0.05	0	-7060510	17993800
27	eps	24	eps	-48444400	296209000	0.23129	1	0.05	0	-1170580000	1073690000		epstasA eps	21486800	4749030	6.39856	0.000155058	0.05	1	8959630	34014000
27	eps	24	tasA	42866700	296209000	0.20466	1	0.05	0	-1079270000	1165000000		epstasA tasA	16020100	4749030	4.77064	0.00677	0.05	1	3492960	28547300
27	eps	24	epstasA	-77200000	296209000	0.36858	1	0.05	0	-1199340000	1044940000		none eps	1674310	4749030	0.49859	0.98483	0.05	0	-10852900	14201500
27	eps	24	none	60522200	296209000	0.28896	1	0.05	0	-1061610000	1182660000		none tasA	-3792360	4749030	1.12933	0.85482	0.05	0	-16319500	8734810
27	tasA	24	eps	-56777800	296209000	0.27108	1	0.05	0	-1178910000	1065360000		none epstasA	-19812500	4749030	5.89997	0.000527286	0.05	1	-32339700	-7285330
27	tasA	24	tasA	34533300	296209000	0.16488	1	0.05	0	-1087600000	1156670000
27	tasA	24	epstasA	-85533300	296209000	0.40837	1	0.05	0	-1207670000	1036600000
27	tasA	24	none	52188900	296209000	0.24917	1	0.05	0	-1069950000	1174330000
27	tasA	27	eps	-8333330	296209000	0.03979	1	0.05	0	-1130470000	1113800000
27	epstasA	24	eps	156267000	296209000	0.74608	1	0.05	0	-965870000	1278400000
27	epstasA	24	tasA	247578000	296209000	1.18203	1	0.05	0	-874559000	1369710000
27	epstasA	24	epstasA	127511000	296209000	0.60879	1	0.05	0	-994626000	1249650000
27	epstasA	24	none	265233000	296209000	1.26633	0.99999	0.05	0	-856904000	1387370000
27	epstasA	27	eps	204711000	296209000	0.97737	1	0.05	0	-917426000	1326850000
27	epstasA	27	tasA	213044000	296209000	1.01716	1	0.05	0	-909092000	1335180000
27	none	24	eps	251333000	296209000	1.19996	1	0.05	0	-870804000	1373470000
27	none	24	tasA	342644000	296209000	1.63592	0.99963	0.05	0	-779492000	1464780000
27	none	24	epstasA	222578000	296209000	1.06267	1	0.05	0	-899559000	1344710000
27	none	24	none	360300000	296209000	1.72021	0.99929	0.05	0	-761837000	1482440000
27	none	27	eps	299778000	296209000	1.43125	0.99994	0.05	0	-822359000	1421910000
27	none	27	tasA	308111000	296209000	1.47104	0.99992	0.05	0	-814026000	1430250000
27	none	27	epstasA	95066700	296209000	0.45388	1	0.05	0	-1027070000	1217200000
30	eps	24	eps	76888900	296209000	0.3671	1	0.05	0	-1045250000	1199030000
30	eps	24	tasA	168200000	296209000	0.80305	1	0.05	0	-953937000	1290340000
30	eps	24	epstasA	48133300	296209000	0.22981	1	0.05	0	-1074000000	1170270000
30	eps	24	none	185856000	296209000	0.88735	1	0.05	0	-936281000	1307990000
30	eps	27	eps	125333000	296209000	0.59839	1	0.05	0	-996804000	1247470000
30	eps	27	tasA	133667000	296209000	0.63818	1	0.05	0	-988470000	1255800000
30	eps	27	epstasA	-79377800	296209000	0.37898	1	0.05	0	-1201510000	1042760000
30	eps	27	none	-174444000	296209000	0.83286	1	0.05	0	-1296580000	947692000
30	tasA	24	eps	-95977800	296209000	0.45823	1	0.05	0	-1218110000	1026160000
30	tasA	24	tasA	-4666670	296209000	0.02228	1	0.05	0	-1126800000	1117470000
30	tasA	24	epstasA	-124733000	296209000	0.59552	1	0.05	0	-1246870000	997404000
30	tasA	24	none	12988900	296209000	0.06201	1	0.05	0	-1109150000	1135130000
30	tasA	27	eps	-47533300	296209000	0.22694	1	0.05	0	-1169670000	1074600000
30	tasA	27	tasA	-39200000	296209000	0.18716	1	0.05	0	-1161340000	1082940000
30	tasA	27	epstasA	-252244000	296209000	1.20431	1	0.05	0	-1374380000	869892000
30	tasA	27	none	-347311000	296209000	1.6582	0.99956	0.05	0	-1469450000	774826000
30	tasA	30	eps	-172867000	296209000	0.82533	1	0.05	0	-1295000000	949270000
30	epstasA	24	eps	395111000	296209000	1.88641	0.99774	0.05	0	-727026000	1517250000
30	epstasA	24	tasA	486422000	296209000	2.32237	0.97799	0.05	0	-635715000	1608560000
30	epstasA	24	epstasA	366356000	296209000	1.74912	0.99912	0.05	0	-755781000	1488490000
30	epstasA	24	none	504078000	296209000	2.40666	0.96913	0.05	0	-618059000	1626210000
30	epstasA	27	eps	443556000	296209000	2.1177	0.99147	0.05	0	-678581000	1565690000
30	epstasA	27	tasA	451889000	296209000	2.15749	0.98959	0.05	0	-670248000	1574030000
30	epstasA	27	epstasA	238844000	296209000	1.14033	1	0.05	0	-883292000	1360980000
30	epstasA	27	none	143778000	296209000	0.68645	1	0.05	0	-978359000	1265910000
30	epstasA	30	eps	318222000	296209000	1.51931	0.99987	0.05	0	-803915000	1440360000
30	epstasA	30	tasA	491089000	296209000	2.34465	0.97586	0.05	0	-631048000	1613230000
30	none	24	eps	258667000	296209000	1.23497	0.99999	0.05	0	-863470000	1380800000
30	none	24	tasA	349978000	296209000	1.67093	0.99952	0.05	0	-772159000	1472110000
30	none	24	epstasA	229911000	296209000	1.09768	1	0.05	0	-892226000	1352050000
30	none	24	none	367633000	296209000	1.75522	0.99908	0.05	0	-754504000	1489770000
30	none	27	eps	307111000	296209000	1.46627	0.99992	0.05	0	-815026000	1429250000
30	none	27	tasA	315444000	296209000	1.50605	0.99988	0.05	0	-806692000	1437580000
30	none	27	epstasA	102400000	296209000	0.4889	1	0.05	0	-1019740000	1224540000
30	none	27	none	7333330	296209000	0.03501	1	0.05	0	-1114800000	1129470000
30	none	30	eps	181778000	296209000	0.86788	1	0.05	0	-940359000	1303910000
30	none	30	tasA	354644000	296209000	1.69321	0.99942	0.05	0	-767492000	1476780000
30	none	30	epstasA	-136444000	296209000	0.65144	1	0.05	0	-1258580000	985692000
36	eps	24	eps	332222000	296209000	1.58616	0.99976	0.05	0	-789915000	1454360000
36	eps	24	tasA	423533000	296209000	2.02211	0.99489	0.05	0	-698604000	1545670000
36	eps	24	epstasA	303467000	296209000	1.44887	0.99993	0.05	0	-818670000	1425600000
36	eps	24	none	441189000	296209000	2.1064	0.99195	0.05	0	-680948000	1563330000
36	eps	27	eps	380667000	296209000	1.81745	0.99857	0.05	0	-741470000	1502800000
36	eps	27	tasA	389000000	296209000	1.85724	0.99813	0.05	0	-733137000	1511140000
36	eps	27	epstasA	175956000	296209000	0.84008	1	0.05	0	-946181000	1298090000
36	eps	27	none	80888900	296209000	0.38619	1	0.05	0	-1041250000	1203030000
36	eps	30	eps	255333000	296209000	1.21906	0.99999	0.05	0	-866804000	1377470000
36	eps	30	tasA	428200000	296209000	2.04439	0.99421	0.05	0	-693937000	1550340000
36	eps	30	epstasA	-62888900	296209000	0.30026	1	0.05	0	-1185030000	1059250000
36	eps	30	none	73555600	296209000	0.35118	1	0.05	0	-1048580000	1195690000
36	tasA	24	eps	502667000	296209000	2.39992	0.96992	0.05	0	-619470000	1624800000
36	tasA	24	tasA	593978000	296209000	2.83588	0.88152	0.05	0	-528159000	1716110000
36	tasA	24	epstasA	473911000	296209000	2.26263	0.98298	0.05	0	-648226000	1596050000
36	tasA	24	none	611633000	296209000	2.92017	0.85495	0.05	0	-510504000	1733770000
36	tasA	27	eps	551111000	296209000	2.63122	0.93298	0.05	0	-571026000	1673250000
36	tasA	27	tasA	559444000	296209000	2.671	0.92442	0.05	0	-562692000	1681580000
36	tasA	27	epstasA	346400000	296209000	1.65385	0.99958	0.05	0	-775737000	1468540000
36	tasA	27	none	251333000	296209000	1.19996	1	0.05	0	-870804000	1373470000
36	tasA	30	eps	425778000	296209000	2.03283	0.99457	0.05	0	-696359000	1547910000
36	tasA	30	tasA	598644000	296209000	2.85816	0.8748	0.05	0	-523492000	1720780000
36	tasA	30	epstasA	107556000	296209000	0.51351	1	0.05	0	-1014580000	1229690000
36	tasA	30	none	244000000	296209000	1.16495	1	0.05	0	-878137000	1366140000
36	tasA	36	eps	170444000	296209000	0.81377	1	0.05	0	-951692000	1292580000
36	epstasA	24	eps	1465780000	296209000	6.99818	0.00196	0.05	1	343641000	2587910000
36	epstasA	24	tasA	1557090000	296209000	7.43414	0.000767605	0.05	1	434952000	2679230000
36	epstasA	24	epstasA	1437020000	296209000	6.86089	0.00262	0.05	1	314885000	2559160000
36	epstasA	24	none	1574740000	296209000	7.51843	0.00063911	0.05	1	452608000	2696880000
36	epstasA	27	eps	1514220000	296209000	7.22948	0.00119	0.05	1	392085000	2636360000
36	epstasA	27	tasA	1522560000	296209000	7.26926	0.0011	0.05	1	400419000	2644690000
36	epstasA	27	epstasA	1309510000	296209000	6.25211	0.00916	0.05	1	187374000	2431650000
36	epstasA	27	none	1214440000	296209000	5.79822	0.02224	0.05	1	92307500	2336580000
36	epstasA	30	eps	1388890000	296209000	6.63109	0.00423	0.05	1	266752000	2511030000
36	epstasA	30	tasA	1561760000	296209000	7.45642	0.000731365	0.05	1	439619000	2683890000
36	epstasA	30	epstasA	1070670000	296209000	5.11177	0.07645	0.05	0	-51470200	2192800000
36	epstasA	30	none	1207110000	296209000	5.76321	0.02377	0.05	1	84974200	2329250000
36	epstasA	36	eps	1133560000	296209000	5.41203	0.04538	0.05	1	11418600	2255690000
36	epstasA	36	tasA	963111000	296209000	4.59826	0.17189	0.05	0	-159026000	2085250000
36	none	24	eps	720111000	296209000	3.43809	0.63733	0.05	0	-402026000	1842250000
36	none	24	tasA	811422000	296209000	3.87404	0.43008	0.05	0	-310715000	1933560000
36	none	24	epstasA	691356000	296209000	3.3008	0.70173	0.05	0	-430781000	1813490000
36	none	24	none	829078000	296209000	3.95833	0.39275	0.05	0	-293059000	1951210000
36	none	27	eps	768556000	296209000	3.66938	0.52578	0.05	0	-353581000	1890690000
36	none	27	tasA	776889000	296209000	3.70917	0.50676	0.05	0	-345248000	1899030000
36	none	27	epstasA	563844000	296209000	2.69201	0.91963	0.05	0	-558292000	1685980000
36	none	27	none	468778000	296209000	2.23812	0.98475	0.05	0	-653359000	1590910000
36	none	30	eps	643222000	296209000	3.07099	0.8001	0.05	0	-478915000	1765360000
36	none	30	tasA	816089000	296209000	3.89632	0.42007	0.05	0	-306048000	1938230000
36	none	30	epstasA	325000000	296209000	1.55167	0.99982	0.05	0	-797137000	1447140000
36	none	30	none	461444000	296209000	2.20311	0.98703	0.05	0	-660692000	1583580000
36	none	36	eps	387889000	296209000	1.85193	0.99819	0.05	0	-734248000	1510030000
36	none	36	tasA	217444000	296209000	1.03816	1	0.05	0	-904692000	1339580000
36	none	36	epstasA	-745667000	296209000	3.5601	0.57852	0.05	0	-1867800000	376470000
48	eps	24	eps	477222000	296209000	2.27844	0.98176	0.05	0	-644915000	1599360000
48	eps	24	tasA	568533000	296209000	2.7144	0.9143	0.05	0	-553604000	1690670000
48	eps	24	epstasA	448467000	296209000	2.14115	0.9904	0.05	0	-673670000	1570600000
48	eps	24	none	586189000	296209000	2.79869	0.89225	0.05	0	-535948000	1708330000
48	eps	27	eps	525667000	296209000	2.50973	0.95498	0.05	0	-596470000	1647800000
48	eps	27	tasA	534000000	296209000	2.54952	0.94844	0.05	0	-588137000	1656140000
48	eps	27	epstasA	320956000	296209000	1.53236	0.99985	0.05	0	-801181000	1443090000
48	eps	27	none	225889000	296209000	1.07848	1	0.05	0	-896248000	1348030000
48	eps	30	eps	400333000	296209000	1.91134	0.99735	0.05	0	-721804000	1522470000
48	eps	30	tasA	573200000	296209000	2.73668	0.90878	0.05	0	-548937000	1695340000
48	eps	30	epstasA	82111100	296209000	0.39203	1	0.05	0	-1040030000	1204250000
48	eps	30	none	218556000	296209000	1.04347	1	0.05	0	-903581000	1340690000
48	eps	36	eps	145000000	296209000	0.69229	1	0.05	0	-977137000	1267140000
48	eps	36	tasA	-25444400	296209000	0.12148	1	0.05	0	-1147580000	1096690000
48	eps	36	epstasA	-988556000	296209000	4.71974	0.1434	0.05	0	-2110690000	133581000
48	eps	36	none	-242889000	296209000	1.15964	1	0.05	0	-1365030000	879248000
48	tasA	24	eps	798333000	296209000	3.81155	0.45865	0.05	0	-323804000	1920470000
48	tasA	24	tasA	889644000	296209000	4.2475	0.27821	0.05	0	-232492000	2011780000
48	tasA	24	epstasA	769578000	296209000	3.67426	0.52344	0.05	0	-352559000	1891710000
48	tasA	24	none	907300000	296209000	4.3318	0.2493	0.05	0	-214837000	2029440000
48	tasA	27	eps	846778000	296209000	4.04284	0.35697	0.05	0	-275359000	1968910000
48	tasA	27	tasA	855111000	296209000	4.08263	0.34075	0.05	0	-267026000	1977250000
48	tasA	27	epstasA	642067000	296209000	3.06547	0.80226	0.05	0	-480070000	1764200000
48	tasA	27	none	547000000	296209000	2.61159	0.93695	0.05	0	-575137000	1669140000
48	tasA	30	eps	721444000	296209000	3.44445	0.63428	0.05	0	-400692000	1843580000
48	tasA	30	tasA	894311000	296209000	4.26978	0.27036	0.05	0	-227826000	2016450000
48	tasA	30	epstasA	403222000	296209000	1.92514	0.99711	0.05	0	-718915000	1525360000
48	tasA	30	none	539667000	296209000	2.57658	0.94363	0.05	0	-582470000	1661800000
48	tasA	36	eps	466111000	296209000	2.22539	0.98562	0.05	0	-656026000	1588250000
48	tasA	36	tasA	295667000	296209000	1.41163	0.99995	0.05	0	-826470000	1417800000
48	tasA	36	epstasA	-667444000	296209000	3.18664	0.75248	0.05	0	-1789580000	454692000
48	tasA	36	none	78222200	296209000	0.37346	1	0.05	0	-1043910000	1200360000
48	tasA	48	eps	321111000	296209000	1.53311	0.99985	0.05	0	-801026000	1443250000
48	epstasA	24	eps	3765330000	296209000	17.9771	0	0.05	1	2643200000	4887470000
48	epstasA	24	tasA	3856640000	296209000	18.4131	0	0.05	1	2734510000	4978780000
48	epstasA	24	epstasA	3736580000	296209000	17.8398	0	0.05	1	2614440000	4858710000
48	epstasA	24	none	3874300000	296209000	18.4974	0	0.05	1	2752160000	4996440000
48	epstasA	27	eps	3813780000	296209000	18.2084	0	0.05	1	2691640000	4935910000
48	epstasA	27	tasA	3822110000	296209000	18.2482	0	0.05	1	2699970000	4944250000
48	epstasA	27	epstasA	3609070000	296209000	17.2311	0	0.05	1	2486930000	4731200000
48	epstasA	27	none	3514000000	296209000	16.7772	0	0.05	1	2391860000	4636140000
48	epstasA	30	eps	3688440000	296209000	17.6101	0	0.05	1	2566310000	4810580000
48	epstasA	30	tasA	3861310000	296209000	18.4354	0	0.05	1	2739170000	4983450000
48	epstasA	30	epstasA	3370220000	296209000	16.0907	0	0.05	1	2248090000	4492360000
48	epstasA	30	none	3506670000	296209000	16.7422	0	0.05	1	2384530000	4628800000
48	epstasA	36	eps	3433110000	296209000	16.391	0	0.05	1	2310970000	4555250000
48	epstasA	36	tasA	3262670000	296209000	15.5772	6.66296e-10	0.05	1	2140530000	4384800000
48	epstasA	36	epstasA	2299560000	296209000	10.979	3.34574e-07	0.05	1	1177420000	3421690000
48	epstasA	36	none	3045220000	296209000	14.5391	5.13288e-08	0.05	1	1923090000	4167360000
48	epstasA	48	eps	3288110000	296209000	15.6987	0	0.05	1	2165970000	4410250000
48	epstasA	48	tasA	2967000000	296209000	14.1656	5.2053e-08	0.05	1	1844860000	4089140000
48	none	24	eps	1963670000	296209000	9.3753	1.02749e-05	0.05	1	841530000	3085800000
48	none	24	tasA	2054980000	296209000	9.81125	3.87795e-06	0.05	1	932841000	3177110000
48	none	24	epstasA	1934910000	296209000	9.23801	1.39874e-05	0.05	1	812774000	3057050000
48	none	24	none	2072630000	296209000	9.89555	3.21425e-06	0.05	1	950496000	3194770000
48	none	27	eps	2012110000	296209000	9.60659	6.12338e-06	0.05	1	889974000	3134250000
48	none	27	tasA	2020440000	296209000	9.64638	5.54712e-06	0.05	1	898308000	3142580000
48	none	27	epstasA	1807400000	296209000	8.62922	5.47734e-05	0.05	1	685263000	2929540000
48	none	27	none	1712330000	296209000	8.17534	0.000150611	0.05	1	590196000	2834470000
48	none	30	eps	1886780000	296209000	9.0082	2.34286e-05	0.05	1	764641000	3008910000
48	none	30	tasA	2059640000	296209000	9.83353	3.69007e-06	0.05	1	937508000	3181780000
48	none	30	epstasA	1568560000	296209000	7.48889	0.000681546	0.05	1	446419000	2690690000
48	none	30	none	1705000000	296209000	8.14032	0.000162776	0.05	1	582863000	2827140000
48	none	36	eps	1631440000	296209000	7.78914	0.000353502	0.05	1	509308000	2753580000
48	none	36	tasA	1461000000	296209000	6.97537	0.00205	0.05	1	338863000	2583140000
48	none	36	epstasA	497889000	296209000	2.37711	0.97249	0.05	0	-624248000	1620030000
48	none	36	none	1243560000	296209000	5.93721	0.01704	0.05	1	121419000	2365690000
48	none	48	eps	1486440000	296209000	7.09686	0.00159	0.05	1	364308000	2608580000
48	none	48	tasA	1165330000	296209000	5.56375	0.03447	0.05	1	43196400	2287470000
48	none	48	epstasA	-1801670000	296209000	8.60185	5.82304e-05	0.05	1	-2923800000	-679530000
